# Microbiota responses to different prebiotics are conserved within individuals and associated with habitual fiber intake

**DOI:** 10.1101/2021.06.26.450023

**Authors:** Zachary C. Holmes, Max M. Villa, Heather K. Durand, Sharon Jiang, Eric P. Dallow, Brianna L. Petrone, Justin D. Silverman, Pao-Hwa Lin, Lawrence A. David

**Affiliations:** Department of Molecular Genetics and Microbiology, Duke University, Durham, NC; Center for Genomic and Computational Biology, Duke University, Durham, NC; Medical Scientist Training Program, Duke University, Durham, NC; College of Information Science and Technology, Penn State University, University Park, PA; Department of Medicine, Penn State University, Hershey, PA; Institute for Computational and Data Science, Penn State University, University Park, PA; Duke Molecular Physiology Institute, Duke University, Durham, NC; Department of Medicine, Duke University Medical Center, Durham, NC; Program in Computational Biology and Bioinformatics, Duke University, Durham, NC

**Keywords:** Microbiome, prebiotic, short-chain fatty acids, diet, personalized nutrition, fiber

## Abstract

**Background:** Short-chain fatty acids (SCFAs) derived from gut bacteria are associated with protective roles in diseases ranging from obesity to colorectal cancers. Intake of microbially accessible dietary fibers (prebiotics) lead to varying effects on SCFA production in human studies, and gut microbial responses to nutritional interventions vary by individual. It is therefore possible that prebiotic therapies will require customizing to individuals.

**Results:** Here, we explored prebiotic personalization by conducting a three-way crossover study of three prebiotic treatments in healthy adults. We found that within individuals, metabolic responses were correlated across the three prebiotics. Individual identity, rather than prebiotic choice, was also the major determinant of SCFA response. Across individuals, prebiotic response was inversely related to basal fecal SCFA concentration, which, in turn, was associated with habitual fiber intake. Experimental measures of gut microbial SCFA production for each participant also negatively correlated with fiber consumption, supporting a model in which individuals’ gut microbiota are limited in their overall capacity to produce fecal SCFAs from fiber.

**Conclusions:** Our findings support developing personalized prebiotic regimens that focus on selecting individuals who stand to benefit, and that such individuals are likely to be deficient in fiber intake.
