## Supplementary material for "Microbiota responses to different prebiotics are conserved within individuals and associated with habitual fiber intake": SCFA data

ID#	Week	Arm	Prebiotic	Treatment	acetate	propionate	butyrate
1	1	6	NA	GOS_baseline	47.50017543	9.549333144	13.92060823
1	2	6	GOS	GOS	57.04136499	11.92500161	12.77931909
1	3	6	NA	Dextrin_baseline	71.86360238	11.98569798	17.2579397
1	4	6	Wheat_dextrin	Wheat_dextrin	46.34773706	12.40439932	12.29078016
1	5	6	NA	Inulin_baseline	50.78367212	10.14481327	13.50707667
1	6	6	Inulin	Inulin	61.37341141	9.843431783	16.02017737
2	1	4	NA	Inulin_baseline	61.18637499	18.07266638	15.2151045
2	2	4	Inulin	Inulin	24.68096785	11.59858722	6.763888701
2	3	4	NA	GOS_baseline	38.90878525	12.52438089	6.815206962
2	4	4	GOS	GOS	25.0924001	13.67696279	6.21348229
2	5	4	NA	Dextrin_baseline	24.87197716	12.3676222	5.164036
2	6	4	Wheat_dextrin	Wheat_dextrin	23.72592133	9.72865153	4.261591373
3	1	5	NA	Dextrin_baseline	47.19042901	12.39624426	11.7056026
3	2	5	Wheat_dextrin	Wheat_dextrin	36.24904881	13.66839459	8.094964676
3	3	5	NA	Inulin_baseline	30.08068874	13.2383844	12.37457345
3	4	5	Inulin	Inulin	45.47500724	14.8345439	11.12507376
3	5	5	NA	GOS_baseline	28.51319246	13.51470141	9.4822426
3	6	5	GOS	GOS	32.59600795	11.93531259	9.372498601
4	1	6	NA	GOS_baseline	45.76674782	10.96743074	17.46622927
4	2	6	GOS	GOS	44.43253358	9.674670167	13.63943206
4	3	6	NA	Dextrin_baseline	27.41593165	8.87409811	10.56273867
4	4	6	Wheat_dextrin	Wheat_dextrin	38.80853158	8.660601974	11.65424074
4	5	6	NA	Inulin_baseline	33.47273063	9.860385552	12.985227
4	6	6	Inulin	Inulin	45.16790356	10.04236834	12.47180368
5	1	1	NA	Inulin_baseline	37.03195254	14.22718708	11.34540332
5	2	1	Inulin	Inulin	43.91066322	17.62242867	11.33949107
5	3	1	NA	Dextrin_baseline	58.24253792	12.27268946	7.426769281
5	4	1	Wheat_dextrin	Wheat_dextrin	67.73455997	16.27103317	15.15383316
5	5	1	NA	GOS_baseline	45.21589346	16.64837087	8.945033041
5	6	1	GOS	GOS	89.48348749	15.05804801	16.11374478
6	1	4	NA	Inulin_baseline	12.95762309	3.891556105	3.158772176
6	2	4	Inulin	Inulin	18.46004508	6.323397855	5.30568901
6	3	4	NA	GOS_baseline	28.34455243	7.520593474	7.894185332
6	4	4	GOS	GOS	29.20530654	7.317049767	6.41253264
6	5	4	NA	Dextrin_baseline	18.10524291	6.074405768	5.303486083
6	6	4	Wheat_dextrin	Wheat_dextrin	17.83535912	6.26453717	5.339826664
7	1	1	NA	Inulin_baseline	52.19581056	13.052893	13.32458547
7	2	1	Inulin	Inulin	35.94386471	11.63408727	8.497594562
7	3	1	NA	Dextrin_baseline	42.9746226	12.3319227	8.483523425
7	4	1	Wheat_dextrin	Wheat_dextrin	33.74936751	10.18314593	7.103861232
7	5	1	NA	GOS_baseline	24.93374634	8.34873632	6.454914932
7	6	1	GOS	GOS	63.38743529	17.34640574	14.10476493
8	1	2	NA	Dextrin_baseline	51.52156978	14.72644032	18.04264714
8	2	2	Wheat_dextrin	Wheat_dextrin	45.93105669	16.24006884	17.6616335
8	3	2	NA	GOS_baseline	42.29660991	8.874004728	12.9257347
8	4	2	GOS	GOS	43.20349548	10.95671481	13.40799739
8	5	2	NA	Inulin_baseline	52.18789143	12.06407675	15.16486934
8	6	2	Inulin	Inulin	47.84271164	17.55128515	14.68337845
9	1	6	NA	GOS_baseline	67.53302089	22.54383975	21.71285631
9	2	6	GOS	GOS	51.52338592	8.675071812	8.511241645
9	3	6	NA	Dextrin_baseline	63.97844787	17.31929429	14.60377716
9	4	6	Wheat_dextrin	Wheat_dextrin	69.1149979	16.97483612	12.41580307
9	5	6	NA	Inulin_baseline	73.62781469	15.33686308	18.1890994
9	6	6	Inulin	Inulin	80.83490208	16.14849283	19.48679714
10	1	2	NA	Dextrin_baseline	43.13837049	13.65089514	11.23999243
10	2	2	Wheat_dextrin	Wheat_dextrin	71.9357831	15.3856836	14.03397736
10	3	2	NA	GOS_baseline	57.71274656	13.1386249	12.69787512
10	4	2	GOS	GOS	52.08842722	12.2121931	9.182389852
10	5	2	NA	Inulin_baseline	52.8972628	12.88563569	14.35671511
10	6	2	Inulin	Inulin	61.17920082	12.74326292	18.79519486
12	1	5	NA	Dextrin_baseline	53.57468867	15.26227307	15.20515142
12	2	5	Wheat_dextrin	Wheat_dextrin	58.51909398	16.36105729	16.89645878
12	3	5	NA	Inulin_baseline	47.60456578	18.24592636	15.63079146
12	4	5	Inulin	Inulin	54.9668709	16.77494786	16.54825516
12	5	5	NA	GOS_baseline	76.30162817	18.06664476	18.3312297
12	6	5	GOS	GOS	61.04521065	15.22916699	16.18657434
13	1	2	NA	Dextrin_baseline	40.94004091	8.662054257	10.65828255
13	2	2	Wheat_dextrin	Wheat_dextrin	26.17959468	7.18539405	5.715549207
13	3	2	NA	GOS_baseline	30.51484247	8.553389271	6.295687082
13	4	2	GOS	GOS	22.03730207	6.741720419	4.976939194
13	5	2	NA	Inulin_baseline	22.04814002	8.294734154	6.352812749
13	6	2	Inulin	Inulin	27.76958252	7.209467207	6.042098027
14	1	3	NA	GOS_baseline	29.92184502	6.600657577	4.624603035
14	2	3	GOS	GOS	53.5480804	11.43265436	9.814369113
14	3	3	NA	Inulin_baseline	47.84345925	12.94559507	6.550338518
14	4	3	Inulin	Inulin	41.09256326	19.32204385	12.10784605
14	5	3	NA	Dextrin_baseline	39.39913749	12.13029034	8.71516507
14	6	3	Wheat_dextrin	Wheat_dextrin	64.67128389	29.12245336	11.82453141
15	1	NA	NA	NA	46.64323661	10.93685016	11.66986716
16	1	NA	NA	NA	28.38901911	6.745051075	4.080440276
17	1	3	NA	GOS_baseline	61.15234134	12.19730169	17.46457385
17	2	3	GOS	GOS	49.15296582	10.15877396	10.92358455
17	3	3	NA	Inulin_baseline	61.34945607	17.73389883	27.06999532
17	4	3	Inulin	Inulin	53.93121992	12.56052852	18.39655174
17	5	3	NA	Dextrin_baseline	53.69695996	11.74976162	12.51918044
17	6	3	Wheat_dextrin	Wheat_dextrin	77.42256209	16.43406297	25.01903772
19	1	6	NA	GOS_baseline	49.02357079	15.54602421	9.372517054
19	2	6	GOS	GOS	52.75991874	17.57888764	17.77092013
19	3	6	NA	Dextrin_baseline	53.10239203	17.46194713	13.10583251
19	4	6	Wheat_dextrin	Wheat_dextrin	52.9804375	15.88305874	10.98310112
19	5	6	NA	Inulin_baseline	55.58990978	16.4816353	10.40287018
19	6	6	Inulin	Inulin	38.48970514	13.06047166	12.26747659
20	1	6	NA	GOS_baseline	33.41472047	18.68969428	8.484632555
20	2	6	GOS	GOS	54.68938475	23.03226536	12.19345532
20	3	6	NA	Dextrin_baseline	46.34278839	22.85603732	10.25468617
20	4	6	Wheat_dextrin	Wheat_dextrin	50.78746345	21.76879506	9.593578336
20	5	6	NA	Inulin_baseline	54.88482877	17.05589027	10.47141628
20	6	6	Inulin	Inulin	39.52855622	12.98616809	7.361418214
21	1	1	NA	Inulin_baseline	48.18746606	17.15773689	14.63733969
21	2	1	Inulin	Inulin	40.68583698	15.07081208	11.13965729
21	3	1	NA	Dextrin_baseline	49.50457499	16.54905048	16.40912039
21	4	1	Wheat_dextrin	Wheat_dextrin	80.08792039	29.59631931	18.38309977
21	5	1	NA	GOS_baseline	46.76297379	14.86658702	18.07329829
21	6	1	GOS	GOS	54.52118253	19.21275153	15.90539737
22	1	NA	NA	NA	34.49086359	7.814839367	6.70523926
22	2	NA	NA	NA	28.22746896	9.885809094	6.542061379
22	4	NA	NA	NA	57.38727238	12.812769	14.41669482
23	1	1	NA	Inulin_baseline	45.32177666	12.65137813	6.502567191
23	2	1	Inulin	Inulin	42.90013875	13.6638309	8.530988375
23	3	1	NA	Dextrin_baseline	35.27201338	12.79440658	7.340560228
23	4	1	Wheat_dextrin	Wheat_dextrin	47.59889095	16.19248896	9.398023449
23	5	1	NA	GOS_baseline	52.51445432	14.88819747	7.571851194
23	6	1	GOS	GOS	20.55110354	10.34890182	5.671134456
24	1	2	NA	Dextrin_baseline	39.18412594	14.22392044	8.445213653
24	2	2	Wheat_dextrin	Wheat_dextrin	38.52758029	18.37921622	9.412551202
24	3	2	NA	GOS_baseline	27.39904615	9.514580052	6.243625681
24	4	2	GOS	GOS	32.29658566	11.7775194	7.837530071
24	5	2	NA	Inulin_baseline	39.13590577	17.22474823	10.70723591
24	6	2	Inulin	Inulin	30.60619701	13.69873174	8.062285608
25	1	NA	NA	NA	28.08682529	10.68954638	4.517709699
25	2	NA	NA	NA	31.55730279	10.00826435	5.61880566
25	3	NA	NA	NA	27.53755476	10.09322517	5.054068298
25	4	NA	NA	NA	32.60452793	9.981938467	6.992337734
25	5	NA	NA	NA	26.1482234	9.679988528	7.27068609
26	1	5	NA	Dextrin_baseline	58.16990984	13.74658573	16.77771287
26	2	5	Wheat_dextrin	Wheat_dextrin	70.90747159	20.1396233	14.88445054
26	3	5	NA	Inulin_baseline	53.87375872	14.69564622	17.72490526
26	4	5	Inulin	Inulin	47.72604129	13.73765391	18.54282495
26	5	5	NA	GOS_baseline	49.63846908	15.38920492	17.02345038
26	6	5	GOS	GOS	61.08360334	13.20951873	15.038978
27	1	4	NA	Inulin_baseline	31.64131613	11.23602492	7.348311564
27	2	4	Inulin	Inulin	37.80258276	15.32329143	14.67130522
27	3	4	NA	GOS_baseline	30.07531767	12.75154137	8.813426536
27	4	4	GOS	GOS	21.86529203	9.882044547	8.336888283
27	5	4	NA	Dextrin_baseline	35.92010734	12.48429374	7.072153002
27	6	4	Wheat_dextrin	Wheat_dextrin	43.02134544	17.9987027	9.764942771
28	2	NA	NA	NA	25.41744651	7.839968622	4.885451155
28	3	NA	NA	NA	35.77186131	10.23283214	9.524196273
28	4	NA	NA	NA	53.46920592	14.80236781	13.07650779
29	1	NA	NA	NA	81.22827445	22.33835222	14.16459682
29	2	NA	NA	NA	64.38809597	27.51099001	13.53884512
29	3	NA	NA	NA	51.97914329	27.73156903	13.37614022
30	1	NA	NA	NA	52.35736071	9.282308093	13.18765794
30	2	NA	NA	NA	74.33008272	22.44844229	21.36145083
30	3	NA	NA	NA	64.37669243	11.88019442	12.14308301
30	5	NA	NA	NA	56.10817525	13.4354161	16.17617806
30	6	NA	NA	NA	90.35680864	11.3536767	18.33863971
32	1	6	NA	GOS_baseline	38.83086106	17.27181573	9.49723645
32	2	6	GOS	GOS	59.86896789	20.30527582	13.58082204
32	3	6	NA	Dextrin_baseline	43.96197915	16.36357265	9.145339802
32	4	6	Wheat_dextrin	Wheat_dextrin	49.08644518	18.953282	9.919252287
32	5	6	NA	Inulin_baseline	76.02144991	28.88247752	17.21939628
32	6	6	Inulin	Inulin	31.65115448	14.225345	9.302563031
33	1	5	NA	Dextrin_baseline	43.34166462	11.09713151	16.55104002
33	2	5	Wheat_dextrin	Wheat_dextrin	59.30021631	12.76550208	16.98792889
33	3	5	NA	Inulin_baseline	68.46034985	17.32106449	19.243507
33	4	5	Inulin	Inulin	61.62284876	13.17379882	26.47236597
33	5	5	NA	GOS_baseline	80.90999168	15.02947381	21.22631039
33	6	5	GOS	GOS	67.42509148	11.38854824	16.14458528
35	1	1	NA	Inulin_baseline	32.39107594	14.94492997	7.55356474
35	2	1	Inulin	Inulin	47.60523143	17.37562586	10.32631995
35	3	1	NA	Dextrin_baseline	59.71454494	20.02699258	11.21462452
35	4	1	Wheat_dextrin	Wheat_dextrin	52.04408012	18.03978704	10.20922805
35	5	1	NA	GOS_baseline	60.78087166	19.00431612	13.44814065
35	6	1	GOS	GOS	39.37498134	19.96604143	8.933292603
36	1	3	NA	GOS_baseline	57.04081016	9.061671413	10.93002683
36	2	3	GOS	GOS	59.22862741	10.47734378	9.203279774
36	3	3	NA	Inulin_baseline	69.10436212	12.24929434	23.1138845
36	4	3	Inulin	Inulin	70.90331879	13.54670281	28.06924418
36	5	3	NA	Dextrin_baseline	54.70115289	11.38318635	12.55491032
36	6	3	Wheat_dextrin	Wheat_dextrin	50.38785954	8.660021707	10.28960044
37	1	NA	NA	NA	67.10023803	18.2706039	18.75935486
37	2	NA	NA	NA	66.14424121	10.99468734	23.44303301
37	3	NA	NA	NA	76.13944448	6.979989667	23.0719807
37	4	NA	NA	NA	31.17053271	10.67438905	5.687151178
37	5	NA	NA	NA	78.47336911	8.380447046	15.08075785
37	6	NA	NA	NA	70.84915197	18.92875106	29.98859444
38	1	4	NA	Inulin_baseline	54.8401558	14.5876811	14.38522396
38	2	4	Inulin	Inulin	77.06028038	17.12084076	25.89862363
38	3	4	NA	GOS_baseline	46.01889277	14.743334	9.621393532
38	4	4	GOS	GOS	46.90076657	14.97228944	10.06835903
38	5	4	NA	Dextrin_baseline	82.39048528	17.74647944	17.83657212
38	6	4	Wheat_dextrin	Wheat_dextrin	70.63438529	15.10591326	17.53457479
39	1	5	NA	Dextrin_baseline	64.0325553	19.18051432	23.0869725
39	2	5	Wheat_dextrin	Wheat_dextrin	47.32750292	14.56463277	10.35837579
39	3	5	NA	Inulin_baseline	56.21408545	15.00446483	15.91845765
39	4	5	Inulin	Inulin	37.85269069	11.32509051	11.45876071
39	5	5	NA	GOS_baseline	53.56527989	17.57645179	21.08349641
39	6	5	GOS	GOS	35.40887368	12.42849232	10.49008445
40	1	2	NA	Dextrin_baseline	51.24646581	14.79226293	11.8408492
40	2	2	Wheat_dextrin	Wheat_dextrin	55.4984026	16.40744912	17.79534408
40	3	2	NA	GOS_baseline	48.32578202	14.68399008	10.88210931
40	4	2	GOS	GOS	59.85994009	16.26744327	11.597186
40	5	2	NA	Inulin_baseline	65.18274348	16.3313116	13.72493121
40	6	2	Inulin	Inulin	52.70753587	16.40520462	13.97200169
