## Supplementary material for "Microbiota responses to different prebiotics are conserved within individuals and associated with habitual fiber intake": Sequencing metadata

SampleNumber	donorNumber	type	week	sampletype	arm	prebiotic	rep	VitroBatch	SeqBatch	Note	Description
1	39	stool	5	B3	5	NA	NA	NA	1	NA	NA
2	24	stool	5	B3	2	NA	NA	NA	1	NA	NA
3	24	stool	4	P2	2	GOS	NA	NA	1	NA	NA
4	13	stool	4	P2	2	GOS	NA	NA	1	NA	NA
5	4	stool	2	P1	6	GOS	NA	NA	1	NA	NA
6	39	stool	3	B2	5	NA	NA	NA	1	NA	NA
7	4	stool	4	P2	6	Wheat_dextrin	NA	NA	1	NA	NA
8	24	stool	3	B2	2	NA	NA	NA	1	NA	NA
9	4	stool	5	B3	6	NA	NA	NA	1	NA	NA
10	4	stool	6	P3	6	Inulin	NA	NA	1	NA	NA
11	24	stool	6	P3	2	Inulin	NA	NA	1	NA	NA
12	13	stool	2	P1	2	Wheat_dextrin	NA	NA	1	NA	NA
13	13	stool	3	B2	2	NA	NA	NA	1	NA	NA
14	39	stool	1	B1	5	NA	NA	NA	1	NA	NA
15	13	stool	1	B1	2	NA	NA	NA	1	NA	NA
16	24	stool	1	B1	2	NA	NA	NA	1	NA	NA
17	4	stool	1	B1	6	NA	NA	NA	1	NA	NA
18	39	stool	6	P3	5	GOS	NA	NA	1	NA	NA
19	4	stool	3	B2	6	NA	NA	NA	1	NA	NA
20	39	stool	4	P2	5	Inulin	NA	NA	1	NA	NA
21	39	stool	2	P1	5	Wheat_dextrin	NA	NA	1	NA	NA
22	13	stool	5	B3	2	NA	NA	NA	1	NA	NA
23	13	stool	6	P3	2	Inulin	NA	NA	1	NA	NA
24	24	stool	2	P1	2	Wheat_dextrin	NA	NA	1	NA	NA
25	14	stool	3	B2	3	NA	NA	NA	2	NA	NA
26	12	stool	6	P3	5	GOS	NA	NA	2	NA	NA
27	21	stool	4	P2	1	Wheat_dextrin	NA	NA	2	NA	NA
28	26	stool	6	P3	5	GOS	NA	NA	2	NA	NA
29	12	stool	5	B3	5	NA	NA	NA	2	NA	NA
30	12	stool	4	P2	5	Inulin	NA	NA	2	NA	NA
31	12	stool	2	P1	5	Wheat_dextrin	NA	NA	2	NA	NA
32	14	stool	4	P2	3	Inulin	NA	NA	2	NA	NA
33	26	stool	4	P2	5	Inulin	NA	NA	2	NA	NA
34	26	stool	2	P1	5	Wheat_dextrin	NA	NA	2	NA	NA
35	14	stool	2	P1	3	GOS	NA	NA	2	NA	NA
36	26	stool	3	B2	5	NA	NA	NA	2	NA	NA
37	14	stool	6	P3	3	Wheat_dextrin	NA	NA	2	NA	NA
38	21	stool	1	B1	1	NA	NA	NA	2	NA	NA
39	14	stool	1	B1	3	NA	NA	NA	2	NA	NA
40	26	stool	1	B1	5	NA	NA	NA	2	NA	NA
41	12	stool	1	B1	5	NA	NA	NA	2	NA	NA
42	21	stool	5	B3	1	NA	NA	NA	2	NA	NA
43	21	stool	6	P3	1	GOS	NA	NA	2	NA	NA
44	21	stool	2	P1	1	Inulin	NA	NA	2	NA	NA
45	26	stool	5	B3	5	NA	NA	NA	2	NA	NA
46	14	stool	5	B3	3	NA	NA	NA	2	NA	NA
47	12	stool	3	B2	5	NA	NA	NA	2	NA	NA
48	21	stool	3	B2	1	NA	NA	NA	2	NA	NA
49	21	pump	NA	NA	NA	GOS	1	1	2	NA	NA
50	11	pump	NA	NA	NA	NA	2	1	2	NA	NA
51	39	pump	NA	NA	NA	Wheat_dextrin	2	1	2	NA	NA
52	26	pump	NA	NA	NA	Wheat_dextrin	1	1	2	NA	NA
53	21	pump	NA	NA	NA	Wheat_dextrin	1	1	2	NA	NA
54	14	pump	NA	NA	NA	Wheat_dextrin	2	1	2	NA	NA
55	24	pump	NA	NA	NA	Wheat_dextrin	2	1	2	NA	NA
56	12	pump	NA	NA	NA	NA	1	1	2	NA	NA
57	39	pump	NA	NA	NA	Inulin	2	1	2	NA	NA
58	12	pump	NA	NA	NA	NA	2	1	2	NA	NA
59	21	pump	NA	NA	NA	Inulin	1	1	2	NA	NA
60	21	pump	NA	NA	NA	Inulin	2	1	2	NA	NA
61	24	pump	NA	NA	NA	GOS	1	1	2	NA	NA
62	24	pump	NA	NA	NA	Inulin	2	1	2	NA	NA
63	12	pump	NA	NA	NA	Inulin	2	1	2	NA	NA
64	26	pump	NA	NA	NA	NA	1	1	2	NA	NA
65	12	pump	NA	NA	NA	GOS	1	1	2	NA	NA
66	11	pump	NA	NA	NA	Wheat_dextrin	1	1	2	NA	NA
67	11	pump	NA	NA	NA	GOS	1	1	2	NA	NA
68	14	pump	NA	NA	NA	Inulin	1	1	2	NA	NA
69	26	pump	NA	NA	NA	GOS	1	1	2	NA	NA
70	14	pump	NA	NA	NA	GOS	1	1	2	NA	NA
71	4	pump	NA	NA	NA	GOS	1	1	2	NA	NA
72	26	pump	NA	NA	NA	Inulin	1	1	2	NA	NA
73	24	pump	NA	NA	NA	GOS	2	1	2	NA	NA
74	39	pump	NA	NA	NA	NA	1	1	2	NA	NA
75	24	pump	NA	NA	NA	Wheat_dextrin	1	1	2	NA	NA
76	39	pump	NA	NA	NA	NA	2	1	2	NA	NA
77	14	pump	NA	NA	NA	Wheat_dextrin	1	1	2	NA	NA
78	26	pump	NA	NA	NA	GOS	2	1	2	NA	NA
79	26	pump	NA	NA	NA	Inulin	2	1	2	NA	NA
80	21	pump	NA	NA	NA	Wheat_dextrin	2	1	2	NA	NA
81	12	pump	NA	NA	NA	Wheat_dextrin	2	1	2	NA	NA
82	21	pump	NA	NA	NA	NA	1	1	2	NA	NA
83	14	pump	NA	NA	NA	GOS	2	1	2	NA	NA
84	14	pump	NA	NA	NA	Inulin	2	1	2	NA	NA
85	11	pump	NA	NA	NA	Inulin	2	1	2	NA	NA
86	24	pump	NA	NA	NA	NA	2	1	2	NA	NA
87	11	pump	NA	NA	NA	GOS	2	1	2	NA	NA
88	4	pump	NA	NA	NA	Wheat_dextrin	1	1	2	NA	NA
89	11	pump	NA	NA	NA	Inulin	1	1	2	NA	NA
90	39	pump	NA	NA	NA	GOS	1	1	2	NA	NA
91	21	pump	NA	NA	NA	NA	2	1	2	NA	NA
92	24	pump	NA	NA	NA	Inulin	1	1	2	NA	NA
93	4	pump	NA	NA	NA	Wheat_dextrin	2	1	2	NA	NA
94	12	pump	NA	NA	NA	Wheat_dextrin	1	1	2	NA	NA
95	4	pump	NA	NA	NA	GOS	2	1	2	NA	NA
96	21	pump	NA	NA	NA	GOS	2	1	2	NA	NA
97	4	pump	NA	NA	NA	NA	2	1	2	NA	NA
98	39	pump	NA	NA	NA	Inulin	1	1	2	NA	NA
99	4	pump	NA	NA	NA	NA	1	1	2	NA	NA
100	11	pump	NA	NA	NA	NA	1	1	2	NA	NA
101	26	pump	NA	NA	NA	Wheat_dextrin	2	1	2	NA	NA
102	12	pump	NA	NA	NA	GOS	2	1	2	NA	NA
103	4	pump	NA	NA	NA	Inulin	2	1	2	NA	NA
104	4	pump	NA	NA	NA	Inulin	1	1	2	NA	NA
105	11	pump	NA	NA	NA	Wheat_dextrin	2	1	2	NA	NA
106	14	pump	NA	NA	NA	NA	1	1	2	NA	NA
107	39	pump	NA	NA	NA	GOS	2	1	2	NA	NA
108	12	pump	NA	NA	NA	Inulin	1	1	2	NA	NA
109	24	pump	NA	NA	NA	NA	1	1	2	NA	NA
110	14	pump	NA	NA	NA	NA	2	1	2	NA	NA
111	39	pump	NA	NA	NA	Wheat_dextrin	1	1	2	NA	NA
112	26	pump	NA	NA	NA	NA	2	1	2	NA	NA
113	1	stool	4	P2	6	Wheat_dextrin	NA	NA	3	NA	NA
114	27	stool	3	B2	4	NA	NA	NA	3	NA	NA
115	1	stool	2	P1	6	GOS	NA	NA	3	NA	NA
116	8	stool	4	P2	2	GOS	NA	NA	3	NA	NA
117	10	stool	6	P3	2	Inulin	NA	NA	3	NA	NA
118	8	stool	5	B3	2	NA	NA	NA	3	NA	NA
119	27	stool	5	B3	4	NA	NA	NA	3	NA	NA
120	27	stool	4	P2	4	GOS	NA	NA	3	NA	NA
121	10	stool	5	B3	2	NA	NA	NA	3	NA	NA
122	10	stool	4	P2	2	GOS	NA	NA	3	NA	NA
123	27	stool	2	P1	4	Inulin	NA	NA	3	NA	NA
124	1	stool	3	B2	6	NA	NA	NA	3	NA	NA
125	8	stool	6	P3	2	Inulin	NA	NA	3	NA	NA
126	27	stool	1	B1	4	NA	NA	NA	3	NA	NA
127	1	stool	1	B1	6	NA	NA	NA	3	NA	NA
128	8	stool	1	B1	2	NA	NA	NA	3	NA	NA
129	10	stool	1	B1	2	NA	NA	NA	3	NA	NA
130	1	stool	6	P3	6	Inulin	NA	NA	3	NA	NA
131	8	stool	2	P1	2	Wheat_dextrin	NA	NA	3	NA	NA
132	10	stool	2	P1	2	Wheat_dextrin	NA	NA	3	NA	NA
133	10	stool	3	B2	2	NA	NA	NA	3	NA	NA
134	27	stool	6	P3	4	Wheat_dextrin	NA	NA	3	NA	NA
135	8	stool	3	B2	2	NA	NA	NA	3	NA	NA
136	1	stool	5	B3	6	NA	NA	NA	3	NA	NA
137	6	stool	2	P1	4	Inulin	NA	NA	3	NA	NA
138	17	stool	2	P1	3	GOS	NA	NA	3	NA	NA
139	3	stool	3	B2	5	NA	NA	NA	3	NA	NA
140	33	stool	4	P2	5	Inulin	NA	NA	3	NA	NA
141	33	stool	3	B2	5	NA	NA	NA	3	NA	NA
142	6	stool	6	P3	4	Wheat_dextrin	NA	NA	3	NA	NA
143	33	stool	2	P1	5	Wheat_dextrin	NA	NA	3	NA	NA
144	17	stool	3	B2	3	NA	NA	NA	3	NA	NA
145	17	stool	4	P2	3	Inulin	NA	NA	3	NA	NA
146	3	stool	4	P2	5	Inulin	NA	NA	3	NA	NA
147	3	stool	5	B3	5	NA	NA	NA	3	NA	NA
148	6	stool	3	B2	4	NA	NA	NA	3	NA	NA
149	33	stool	5	B3	5	NA	NA	NA	3	NA	NA
150	6	stool	1	B1	4	NA	NA	NA	3	NA	NA
151	3	stool	1	B1	5	NA	NA	NA	3	NA	NA
152	17	stool	1	B1	3	NA	NA	NA	3	NA	NA
153	33	stool	1	B1	5	NA	NA	NA	3	NA	NA
154	33	stool	6	P3	5	GOS	NA	NA	3	NA	NA
155	17	stool	5	B3	3	NA	NA	NA	3	NA	NA
156	17	stool	6	P3	3	Wheat_dextrin	NA	NA	3	NA	NA
157	3	stool	2	P1	5	Wheat_dextrin	NA	NA	3	NA	NA
158	6	stool	5	B3	4	NA	NA	NA	3	NA	NA
159	3	stool	6	P3	5	GOS	NA	NA	3	NA	NA
160	9	stool	5	B3	6	NA	NA	NA	3	NA	NA
161	23	stool	4	P2	1	Wheat_dextrin	NA	NA	3	NA	NA
162	23	stool	6	P3	1	GOS	NA	NA	3	NA	NA
163	23	stool	5	B3	1	NA	NA	NA	3	NA	NA
164	40	stool	3	B2	2	NA	NA	NA	3	NA	NA
165	40	stool	5	B3	2	NA	NA	NA	3	NA	NA
166	40	stool	2	P1	2	Wheat_dextrin	NA	NA	3	NA	NA
167	9	stool	4	P2	6	Wheat_dextrin	NA	NA	3	NA	NA
168	23	stool	2	P1	1	Inulin	NA	NA	3	NA	NA
169	9	stool	3	B2	6	NA	NA	NA	3	NA	NA
170	9	stool	6	P3	6	Inulin	NA	NA	3	NA	NA
171	20	stool	2	P1	6	GOS	NA	NA	3	NA	NA
172	20	stool	5	B3	6	NA	NA	NA	3	NA	NA
173	23	stool	1	B1	1	NA	NA	NA	3	NA	NA
174	9	stool	1	B1	6	NA	NA	NA	3	NA	NA
175	20	stool	1	B1	6	NA	NA	NA	3	NA	NA
176	40	stool	1	B1	2	NA	NA	NA	3	NA	NA
177	20	stool	3	B2	6	NA	NA	NA	3	NA	NA
178	40	stool	6	P3	2	Inulin	NA	NA	3	NA	NA
179	40	stool	4	P2	2	GOS	NA	NA	3	NA	NA
180	20	stool	6	P3	6	Inulin	NA	NA	3	NA	NA
181	23	stool	3	B2	1	NA	NA	NA	3	NA	NA
182	9	stool	2	P1	6	GOS	NA	NA	3	NA	NA
183	20	stool	4	P2	6	Wheat_dextrin	NA	NA	3	NA	NA
184	7	stool	2	P1	1	Inulin	NA	NA	4	NA	NA
185	36	stool	3	B2	3	NA	NA	NA	4	NA	NA
186	36	stool	2	P1	3	GOS	NA	NA	4	NA	NA
187	36	stool	1	B1	3	NA	NA	NA	4	NA	NA
188	5	stool	6	P3	1	GOS	NA	NA	4	NA	NA
189	7	stool	3	B2	1	NA	NA	NA	4	NA	NA
190	36	stool	4	P2	3	Inulin	NA	NA	4	NA	NA
191	7	stool	1	B1	1	NA	NA	NA	4	NA	NA
192	7	stool	5	B3	1	NA	NA	NA	4	NA	NA
193	36	stool	6	P3	3	Wheat_dextrin	NA	NA	4	NA	NA
194	5	stool	2	P1	1	Inulin	NA	NA	4	NA	NA
195	5	stool	1	B1	1	NA	NA	NA	4	NA	NA
196	36	stool	5	B3	3	NA	NA	NA	4	NA	NA
197	5	stool	3	B2	1	NA	NA	NA	4	NA	NA
198	5	stool	4	P2	1	Wheat_dextrin	NA	NA	4	NA	NA
199	7	stool	6	P3	1	GOS	NA	NA	4	NA	NA
200	7	stool	4	P2	1	Wheat_dextrin	NA	NA	4	NA	NA
201	5	stool	5	B3	1	NA	NA	NA	4	NA	NA
202	27	pump	NA	NA	NA	Inulin	1	3	4	NA	NA
203	1	pump	NA	NA	NA	Inulin	2	3	4	NA	NA
204	1	pump	NA	NA	NA	GOS	1	3	4	NA	NA
205	1	pump	NA	NA	NA	GOS	2	3	4	NA	NA
206	1	pump	NA	NA	NA	Wheat_dextrin	1	3	4	NA	NA
207	1	pump	NA	NA	NA	Wheat_dextrin	2	3	4	NA	NA
208	1	pump	NA	NA	NA	Control	1	3	4	NA	NA
209	1	pump	NA	NA	NA	Control	2	3	4	NA	NA
210	8	pump	NA	NA	NA	Inulin	1	3	4	NA	NA
211	8	pump	NA	NA	NA	Inulin	2	3	4	NA	NA
212	8	pump	NA	NA	NA	GOS	1	3	4	NA	NA
213	27	pump	NA	NA	NA	Inulin	2	3	4	NA	NA
214	8	pump	NA	NA	NA	GOS	2	3	4	NA	NA
215	8	pump	NA	NA	NA	Wheat_dextrin	1	3	4	NA	NA
216	8	pump	NA	NA	NA	Wheat_dextrin	2	3	4	NA	NA
217	8	pump	NA	NA	NA	Control	1	3	4	NA	NA
218	8	pump	NA	NA	NA	Control	2	3	4	NA	NA
219	18	pump	NA	NA	NA	Inulin	1	3	4	NA	NA
220	18	pump	NA	NA	NA	Inulin	2	3	4	NA	NA
221	18	pump	NA	NA	NA	GOS	1	3	4	NA	NA
222	18	pump	NA	NA	NA	GOS	2	3	4	NA	NA
223	18	pump	NA	NA	NA	Wheat_dextrin	1	3	4	NA	NA
224	27	pump	NA	NA	NA	GOS	1	3	4	NA	NA
225	18	pump	NA	NA	NA	Wheat_dextrin	2	3	4	NA	NA
226	18	pump	NA	NA	NA	Control	1	3	4	NA	NA
227	18	pump	NA	NA	NA	Control	2	3	4	NA	NA
228	27	pump	NA	NA	NA	GOS	2	3	4	NA	NA
229	27	pump	NA	NA	NA	Wheat_dextrin	1	3	4	NA	NA
230	27	pump	NA	NA	NA	Wheat_dextrin	2	3	4	NA	NA
231	27	pump	NA	NA	NA	Control	1	3	4	NA	NA
232	27	pump	NA	NA	NA	Control	2	3	4	NA	NA
233	1	pump	NA	NA	NA	Inulin	1	3	4	NA	NA
234	6	pump	NA	NA	NA	Inulin	1	4	4	NA	NA
235	3	pump	NA	NA	NA	Inulin	2	4	4	NA	NA
236	3	pump	NA	NA	NA	GOS	1	4	4	NA	NA
237	3	pump	NA	NA	NA	GOS	2	4	4	NA	NA
238	3	pump	NA	NA	NA	Wheat_dextrin	1	4	4	NA	NA
239	3	pump	NA	NA	NA	Wheat_dextrin	2	4	4	NA	NA
240	3	pump	NA	NA	NA	Control	1	4	4	NA	NA
241	3	pump	NA	NA	NA	Control	2	4	4	NA	NA
242	17	pump	NA	NA	NA	Inulin	1	4	4	NA	NA
243	17	pump	NA	NA	NA	Inulin	2	4	4	NA	NA
244	17	pump	NA	NA	NA	GOS	1	4	4	NA	NA
245	6	pump	NA	NA	NA	Inulin	2	4	4	NA	NA
246	17	pump	NA	NA	NA	GOS	2	4	4	NA	NA
247	17	pump	NA	NA	NA	Wheat_dextrin	1	4	4	NA	NA
248	17	pump	NA	NA	NA	Wheat_dextrin	2	4	4	NA	NA
249	17	pump	NA	NA	NA	Control	1	4	4	NA	NA
250	17	pump	NA	NA	NA	Control	2	4	4	NA	NA
251	34	pump	NA	NA	NA	Inulin	1	4	4	NA	NA
252	34	pump	NA	NA	NA	Inulin	2	4	4	NA	NA
253	34	pump	NA	NA	NA	GOS	1	4	4	NA	NA
254	34	pump	NA	NA	NA	GOS	2	4	4	NA	NA
255	34	pump	NA	NA	NA	Wheat_dextrin	1	4	4	NA	NA
256	6	pump	NA	NA	NA	GOS	1	4	4	NA	NA
257	34	pump	NA	NA	NA	Wheat_dextrin	2	4	4	NA	NA
258	34	pump	NA	NA	NA	Control	1	4	4	NA	NA
259	34	pump	NA	NA	NA	Control	2	4	4	NA	NA
260	6	pump	NA	NA	NA	GOS	2	4	4	NA	NA
261	6	pump	NA	NA	NA	Wheat_dextrin	1	4	4	NA	NA
262	6	pump	NA	NA	NA	Wheat_dextrin	2	4	4	NA	NA
263	6	pump	NA	NA	NA	Control	1	4	4	NA	NA
264	6	pump	NA	NA	NA	Control	2	4	4	NA	NA
265	3	pump	NA	NA	NA	Inulin	1	4	4	NA	NA
266	23	pump	NA	NA	NA	Inulin	1	5	4	NA	NA
267	9	pump	NA	NA	NA	Inulin	2	5	4	NA	NA
268	9	pump	NA	NA	NA	GOS	1	5	4	NA	NA
269	9	pump	NA	NA	NA	GOS	2	5	4	NA	NA
270	9	pump	NA	NA	NA	Wheat_dextrin	1	5	4	NA	NA
271	9	pump	NA	NA	NA	Wheat_dextrin	2	5	4	NA	NA
272	9	pump	NA	NA	NA	Control	1	5	4	NA	NA
273	9	pump	NA	NA	NA	Control	2	5	4	NA	NA
274	20	pump	NA	NA	NA	Inulin	1	5	4	NA	NA
275	20	pump	NA	NA	NA	Inulin	2	5	4	NA	NA
276	20	pump	NA	NA	NA	GOS	1	5	4	NA	NA
277	23	pump	NA	NA	NA	Inulin	2	5	4	NA	NA
278	20	pump	NA	NA	NA	GOS	2	5	4	NA	NA
279	20	pump	NA	NA	NA	Wheat_dextrin	1	5	4	NA	NA
280	20	pump	NA	NA	NA	Wheat_dextrin	2	5	4	NA	NA
281	20	pump	NA	NA	NA	Control	1	5	4	NA	NA
282	20	pump	NA	NA	NA	Control	2	5	4	NA	NA
283	40	pump	NA	NA	NA	Inulin	1	5	4	NA	NA
284	40	pump	NA	NA	NA	Inulin	2	5	4	NA	NA
285	40	pump	NA	NA	NA	GOS	1	5	4	NA	NA
286	40	pump	NA	NA	NA	GOS	2	5	4	NA	NA
287	40	pump	NA	NA	NA	Wheat_dextrin	1	5	4	NA	NA
288	23	pump	NA	NA	NA	GOS	1	5	4	NA	NA
289	40	pump	NA	NA	NA	Wheat_dextrin	2	5	4	NA	NA
290	40	pump	NA	NA	NA	Control	1	5	4	NA	NA
291	40	pump	NA	NA	NA	Control	2	5	4	NA	NA
292	23	pump	NA	NA	NA	GOS	2	5	4	NA	NA
293	23	pump	NA	NA	NA	Wheat_dextrin	1	5	4	NA	NA
294	23	pump	NA	NA	NA	Wheat_dextrin	2	5	4	NA	NA
295	23	pump	NA	NA	NA	Control	1	5	4	NA	NA
296	23	pump	NA	NA	NA	Control	2	5	4	NA	NA
297	9	pump	NA	NA	NA	Inulin	1	5	4	NA	NA
298	35	stool	5	B3	1	NA	NA	NA	5	NA	NA
299	38	stool	3	B2	4	NA	NA	NA	5	NA	NA
300	32	stool	1	B1	6	NA	NA	NA	5	NA	NA
301	38	stool	1	B1	4	NA	NA	NA	5	NA	NA
302	38	stool	5	B3	4	NA	NA	NA	5	NA	NA
303	35	stool	2	P1	1	Inulin	NA	NA	5	NA	NA
304	38	stool	2	P1	4	Inulin	NA	NA	5	NA	NA
305	35	stool	3	B2	1	NA	NA	NA	5	NA	NA
306	38	stool	6	P3	4	Wheat_dextrin	NA	NA	5	NA	NA
307	35	stool	6	P3	1	GOS	NA	NA	5	NA	NA
308	32	stool	5	B3	6	NA	NA	NA	5	NA	NA
309	35	stool	1	B1	1	NA	NA	NA	5	NA	NA
310	38	stool	4	P2	4	GOS	NA	NA	5	NA	NA
311	32	stool	2	P1	6	GOS	NA	NA	5	NA	NA
312	32	stool	4	P2	6	Wheat_dextrin	NA	NA	5	NA	NA
313	35	stool	4	P2	1	Wheat_dextrin	NA	NA	5	NA	NA
314	32	stool	6	P3	6	Inulin	NA	NA	5	NA	NA
315	32	stool	3	B2	6	NA	NA	NA	5	NA	NA
316	37	stool	1	B1	1	NA	NA	NA	5	NA	NA
317	37	stool	6	P3	1	GOS	NA	NA	5	NA	NA
318	28	stool	3	B2	3	NA	NA	NA	5	NA	NA
319	15	stool	1	B1	4	NA	NA	NA	5	NA	NA
320	22	stool	1	B1	4	NA	NA	NA	5	NA	NA
321	37	stool	4	P2	1	Wheat_dextrin	NA	NA	5	NA	NA
322	28	stool	2	P1	3	GOS	NA	NA	5	NA	NA
323	37	stool	3	B2	1	NA	NA	NA	5	NA	NA
324	29	stool	2	P1	2	Wheat_dextrin	NA	NA	5	NA	NA
325	22	stool	4	P2	4	GOS	NA	NA	5	NA	NA
326	37	stool	2	P1	1	Inulin	NA	NA	5	NA	NA
327	29	stool	1	B1	2	NA	NA	NA	5	NA	NA
328	22	stool	2	P1	4	Inulin	NA	NA	5	NA	NA
329	16	stool	1	B1	3	NA	NA	NA	5	NA	NA
330	28	stool	4	P2	3	Inulin	NA	NA	5	NA	NA
331	37	stool	5	B3	1	NA	NA	NA	5	NA	NA
332	29	stool	3	B2	2	NA	NA	NA	5	NA	NA
333	36	pump	1	B1	NA	Inulin	1	6	5	NA	NA
334	36	pump	1	B1	NA	Inulin	2	6	5	NA	NA
335	36	pump	1	B1	NA	GOS	1	6	5	NA	NA
336	36	pump	1	B1	NA	GOS	2	6	5	NA	NA
337	36	pump	1	B1	NA	Wheat_dextrin	1	6	5	NA	NA
338	36	pump	1	B1	NA	Wheat_dextrin	2	6	5	NA	NA
339	36	pump	1	B1	NA	Control	1	6	5	NA	NA
340	36	pump	1	B1	NA	Control	2	6	5	NA	NA
341	7	pump	1	B1	NA	Inulin	1	6	5	NA	NA
342	7	pump	1	B1	NA	Inulin	2	6	5	NA	NA
343	7	pump	1	B1	NA	GOS	1	6	5	NA	NA
344	7	pump	1	B1	NA	GOS	2	6	5	NA	NA
345	7	pump	1	B1	NA	Wheat_dextrin	1	6	5	NA	NA
346	7	pump	1	B1	NA	Wheat_dextrin	2	6	5	NA	NA
347	7	pump	1	B1	NA	Control	1	6	5	NA	NA
348	7	pump	1	B1	NA	Control	2	6	5	NA	NA
349	5	pump	1	B1	NA	Inulin	1	6	5	NA	NA
350	5	pump	1	B1	NA	Inulin	2	6	5	NA	NA
351	5	pump	1	B1	NA	GOS	1	6	5	NA	NA
352	5	pump	1	B1	NA	GOS	2	6	5	NA	NA
353	5	pump	1	B1	NA	Wheat_dextrin	1	6	5	NA	NA
354	5	pump	1	B1	NA	Wheat_dextrin	2	6	5	NA	NA
355	5	pump	1	B1	NA	Control	1	6	5	NA	NA
356	5	pump	1	B1	NA	Control	2	6	5	NA	NA
357	31	pump	1	B1	NA	Inulin	1	7	5	NA	NA
358	31	pump	1	B1	NA	Inulin	2	7	5	NA	NA
359	31	pump	1	B1	NA	GOS	1	7	5	NA	NA
360	31	pump	1	B1	NA	GOS	2	7	5	NA	NA
361	31	pump	1	B1	NA	Wheat_dextrin	1	7	5	NA	NA
362	31	pump	1	B1	NA	Wheat_dextrin	2	7	5	NA	NA
363	31	pump	1	B1	NA	Control	1	7	5	NA	NA
364	31	pump	1	B1	NA	Control	2	7	5	NA	NA
365	38	pump	1	B1	NA	Inulin	1	7	5	NA	NA
366	38	pump	1	B1	NA	Inulin	2	7	5	NA	NA
367	38	pump	1	B1	NA	GOS	1	7	5	NA	NA
368	38	pump	1	B1	NA	GOS	2	7	5	NA	NA
369	38	pump	1	B1	NA	Wheat_dextrin	1	7	5	NA	NA
370	38	pump	1	B1	NA	Wheat_dextrin	2	7	5	NA	NA
371	38	pump	1	B1	NA	Control	1	7	5	NA	NA
372	38	pump	1	B1	NA	Control	2	7	5	NA	NA
373	35	pump	1	B1	NA	Inulin	1	7	5	NA	NA
374	35	pump	1	B1	NA	Inulin	2	7	5	NA	NA
375	35	pump	1	B1	NA	GOS	1	7	5	NA	NA
376	35	pump	1	B1	NA	GOS	2	7	5	NA	NA
377	35	pump	1	B1	NA	Wheat_dextrin	1	7	5	NA	NA
378	35	pump	1	B1	NA	Wheat_dextrin	2	7	5	NA	NA
379	35	pump	1	B1	NA	Control	1	7	5	NA	NA
380	35	pump	1	B1	NA	Control	2	7	5	NA	NA
381	30	stool	2	P1	3	GOS	NA	NA	Partial	Partial	NA
382	19	stool	5	B3	6	NA	NA	NA	Partial	Complete	NA
383	2	stool	3	B2	4	NA	NA	NA	Partial	Complete	NA
384	30	stool	5	B3	3	NA	NA	NA	Partial	Partial	NA
385	2	stool	6	P3	4	Wheat_dextrin	NA	NA	Partial	Complete	NA
386	30	stool	3	B2	3	NA	NA	NA	Partial	Partial	NA
387	19	stool	2	P1	6	GOS	NA	NA	Partial	Complete	NA
388	25	stool	3	B2	4	NA	NA	NA	Partial	Partial	NA
389	19	stool	3	B2	6	NA	NA	NA	Partial	Complete	NA
390	19	stool	6	P3	6	Inulin	NA	NA	Partial	Complete	NA
391	2	stool	5	B3	4	NA	NA	NA	Partial	Complete	NA
392	2	stool	2	P1	4	Inulin	NA	NA	Partial	Complete	NA
393	19	stool	4	P2	6	Wheat_dextrin	NA	NA	Partial	Complete	NA
394	30	stool	6	P3	3	Wheat_dextrin	NA	NA	Partial	Partial	NA
395	25	stool	2	P1	4	Inulin	NA	NA	Partial	Partial	NA
396	25	stool	5	B3	4	NA	NA	NA	Partial	Partial	NA
397	2	stool	4	P2	4	GOS	NA	NA	Partial	Complete	NA
398	25	stool	4	P2	4	GOS	NA	NA	Partial	Partial	NA
399	25	stool	1	B1	4	NA	NA	NA	Partial	Partial	NA
400	30	stool	1	B1	3	NA	NA	NA	Partial	Partial	NA
401	2	stool	1	B1	4	NA	NA	NA	Partial	Complete	NA
402	19	stool	1	B1	6	NA	NA	NA	Partial	Complete	NA
403	25	pump	NA	NA	4	Inulin	1	8	6	NA	NA
404	30	pump	NA	NA	3	Inulin	2	8	6	NA	NA
405	30	pump	NA	NA	3	GOS	1	8	6	NA	NA
406	30	pump	NA	NA	3	GOS	2	8	6	NA	NA
407	30	pump	NA	NA	3	Wheat_dextrin	1	8	6	NA	NA
408	30	pump	NA	NA	3	Wheat_dextrin	2	8	6	NA	NA
409	30	pump	NA	NA	3	Control	1	8	6	NA	NA
410	30	pump	NA	NA	3	Control	2	8	6	NA	NA
411	2	pump	NA	NA	4	Inulin	1	8	6	NA	NA
412	2	pump	NA	NA	4	Inulin	2	8	6	NA	NA
413	2	pump	NA	NA	4	GOS	1	8	6	NA	NA
414	25	pump	NA	NA	4	Inulin	2	8	6	NA	NA
415	2	pump	NA	NA	4	GOS	2	8	6	NA	NA
416	2	pump	NA	NA	4	Wheat_dextrin	1	8	6	NA	NA
417	2	pump	NA	NA	4	Wheat_dextrin	2	8	6	NA	NA
418	2	pump	NA	NA	4	Control	1	8	6	NA	NA
419	2	pump	NA	NA	4	Control	2	8	6	NA	NA
420	19	pump	NA	NA	6	Inulin	1	8	6	NA	NA
421	19	pump	NA	NA	6	Inulin	2	8	6	NA	NA
422	19	pump	NA	NA	6	GOS	1	8	6	NA	NA
423	19	pump	NA	NA	6	GOS	2	8	6	NA	NA
424	19	pump	NA	NA	6	Wheat_dextrin	1	8	6	NA	NA
425	25	pump	NA	NA	4	GOS	1	8	6	NA	NA
426	19	pump	NA	NA	6	Wheat_dextrin	2	8	6	NA	NA
427	19	pump	NA	NA	6	Control	1	8	6	NA	NA
428	19	pump	NA	NA	6	Control	2	8	6	NA	NA
429	25	pump	NA	NA	4	GOS	2	8	6	NA	NA
430	25	pump	NA	NA	4	Wheat_dextrin	1	8	6	NA	NA
431	25	pump	NA	NA	4	Wheat_dextrin	2	8	6	NA	NA
432	25	pump	NA	NA	4	Control	1	8	6	NA	NA
433	25	pump	NA	NA	4	Control	2	8	6	NA	NA
434	30	pump	NA	NA	3	Inulin	1	8	6	NA	NA
