## Supplemental Table 1 for "Microbiota responses to different prebiotics are conserved within individuals and associated with habitual fiber intake"

### Sheet: Sheet1
Individual changes in butyrate concentration compared across multiple prebiotics							Relationships between habitual diet, baseline butyrate concentration, annd change in butyrate concentration
	Wheat Dextrin	Inulin	GOS					Average Change in Butyrate Concentration
Wheat Dextrin	1						Habitual Fiber Intake	p = 0.29, rho = -0.22
Inulin	p = 0.13, rho = 0.29	1					Baseline Butyrate Concentration	p = 0.1, rho = -0.48
GOS	p = 0.07, rho = 0.34	p = 0.54, rho = -0.12	1
